# Complex Mutation Profiles in Mismatch Repair and Ribonucleotide Reductase Mutants Reveal Novel Repair Substrate Specificity of MutS Homolog (MSH) Complexes

**DOI:** 10.1101/2021.06.30.450577

**Authors:** Natalie A. Lamb, Jonathan Bard, Raphael Loll-Krippleber, Grant W. Brown, Jennifer A. Surtees

## Abstract

Determining mutation signatures is standard for understanding the etiology of human tumors and informing cancer treatment. Multiple determinants of DNA replication fidelity prevent mutagenesis that leads to carcinogenesis, including the regulation of free deoxyribonucleoside triphosphate (dNTP) pools by ribonucleotide reductase (RNR) and repair of replication errors by the mismatch repair (MMR) system. We identified genetic interactions between *rnr1* alleles that elevate dNTP levels and MMR. We then utilized a targeted deep-sequencing approach to determine mutational signatures associated with MMR pathway defects. By combining *rnr1* and *msh* mutations to increase dNTP levels and alter the mutational load, we uncovered previously unreported specificities of Msh2-Msh3 and Msh2-Msh6. Msh2-Msh3 is uniquely able to direct repair of G/C single base deletions in GC runs, while Msh2-Msh6 specifically directs repair of substitutions at G/C dinucleotides. We also identified broader sequence contexts that influence variant profiles in different genetic backgrounds. Finally, we observed that the mutation profiles in double mutants were not necessarily an additive relationship of mutation profiles in single mutants. Our results have implications for interpreting mutation signatures from human tumors, particularly when MMR is defective.
