## Supplementary material for "Complex Mutation Profiles in Mismatch Repair and Ribonucleotide Reductase Mutants Reveal Novel Repair Substrate Specificity of MutS Homolog (MSH) Complexes": Table S21_Description of samples

### Sheet: ST21. Samples in this study
Table S21. Description of samples sequenced in this study
Sample_Name	Group	Group	Bio_Replicate_Number	GrpRep	Permissive	Technical_Replicate	Tech_Rep_Sample	Parent_Strain	pGAL	Growth_Condition	BioRepNumber	GAL
16_v.txt	msh2	msh2	1	msh2-Rep1	FALSE	FALSE		JSY22	FALSE	CAN	4	FALSE
17_v.txt	msh2	msh2	2	msh2-Rep2	FALSE	FALSE		JSY22	FALSE	CAN	4	FALSE
18_v.txt	msh2	msh2	3	msh2-Rep3	FALSE	FALSE		JSY22	FALSE	CAN	4	FALSE
19_v.txt	msh2	msh2	4	msh2-Rep4	FALSE	FALSE		JSY22	FALSE	CAN	4	FALSE
24_v.txt	msh3	msh3	1	msh3-Rep1	FALSE	FALSE		JSY15	FALSE	CAN	6	FALSE
25_v.txt	msh3	msh3	2	msh3-Rep2	FALSE	FALSE		JSY15	FALSE	CAN	6	FALSE
26_v.txt	msh3	msh3	3	msh3-Rep3	FALSE	FALSE		JSY16	FALSE	CAN	6	FALSE
27_v.txt	msh3	msh3	4	msh3-Rep4	FALSE	FALSE		JSY16	FALSE	CAN	6	FALSE
125_v.txt	msh3	msh3	5	msh3-Rep5	FALSE	FALSE		JSY15	FALSE	CAN	6	FALSE
126_v.txt	msh3	msh3	6	msh3-Rep6	FALSE	FALSE		JSY16	FALSE	CAN	6	FALSE
32_v.txt	msh6	msh6	1	msh6-Rep1	FALSE	FALSE		JSY28	FALSE	CAN	4	FALSE
33_v.txt	msh6	msh6	2	msh6-Rep2	FALSE	FALSE		JSY28	FALSE	CAN	4	FALSE
34_v.txt	msh6	msh6	3	msh6-Rep3	FALSE	FALSE		JSY29	FALSE	CAN	4	FALSE
35_v.txt	msh6	msh6	4	msh6-Rep4	FALSE	FALSE		JSY29	FALSE	CAN	4	FALSE
12_v.txt	rnr1D57N	rnr1D57N	1	rnr1D57N-Rep1	FALSE	FALSE		JSY14	FALSE	CAN	7	FALSE
13_v.txt	rnr1D57N	rnr1D57N	2	rnr1D57N-Rep2	FALSE	FALSE	172	JSY14	FALSE	CAN	7	FALSE
14_v.txt	rnr1D57N	rnr1D57N	3	rnr1D57N-Rep3	FALSE	FALSE	173	JSY14	FALSE	CAN	7	FALSE
15_v.txt	rnr1D57N	rnr1D57N	4	rnr1D57N-Rep4	FALSE	FALSE		JSY14	FALSE	CAN	7	FALSE
171_v.txt	rnr1D57N	rnr1D57N	1A	rnr1D57N-Rep1A	FALSE	TRUE		JSY14	FALSE	CAN	7	FALSE
172_v.txt	rnr1D57N	rnr1D57N	2A	rnr1D57N-Rep2A	FALSE	TRUE	13	JSY14	FALSE	CAN	7	FALSE
173_v.txt	rnr1D57N	rnr1D57N	3A	rnr1D57N-Rep3A	FALSE	TRUE	14	JSY14	FALSE	CAN	7	FALSE
186_v.txt	rnr1D57N	rnr1D57N	5	rnr1D57N-Rep5	FALSE	FALSE		JSY14	FALSE	CAN	7	FALSE
NL3_v.txt	rnr1D57N	rnr1D57N	6	rnr1D57N-Rep6	FALSE	FALSE		JSY3602	FALSE	CAN	7	FALSE
NL4_v.txt	rnr1D57N	rnr1D57N	7	rnr1D57N-Rep7	FALSE	FALSE		JSY3602	FALSE	CAN	7	FALSE
20_v.txt	rnr1D57N_msh2	rnr1D57N_msh2	1	rnr1D57N_msh2-Rep1	FALSE	FALSE		JSY14	FALSE	CAN	4	FALSE
21_v.txt	rnr1D57N_msh2	rnr1D57N_msh2	2	rnr1D57N_msh2-Rep2	FALSE	FALSE		JSY14	FALSE	CAN	4	FALSE
22_v.txt	rnr1D57N_msh2	rnr1D57N_msh2	3	rnr1D57N_msh2-Rep3	FALSE	FALSE		JSY14	FALSE	CAN	4	FALSE
23_v.txt	rnr1D57N_msh2	rnr1D57N_msh2	4	rnr1D57N_msh2-Rep4	FALSE	FALSE		JSY14	FALSE	CAN	4	FALSE
182_v.txt	rnr1D57N_msh2	rnr1D57N_msh2	4A	rnr1D57N_msh2-Rep4A	FALSE	TRUE	23	JSY14	FALSE	CAN	4	FALSE
183_v.txt	rnr1D57N_msh2	rnr1D57N_msh2	4B	rnr1D57N_msh2-Rep4B	FALSE	TRUE	23	JSY14	FALSE	CAN	4	FALSE
184_v.txt	rnr1D57N_msh2	rnr1D57N_msh2	4C	rnr1D57N_msh2-Rep4C	FALSE	TRUE	23	JSY14	FALSE	CAN	4	FALSE
28_v.txt	rnr1D57N_msh3	rnr1D57N_msh3	1	rnr1D57N_msh3-Rep1	FALSE	FALSE		JSY14	FALSE	CAN	4	FALSE
29_v.txt	rnr1D57N_msh3	rnr1D57N_msh3	2	rnr1D57N_msh3-Rep2	FALSE	FALSE		JSY14	FALSE	CAN	4	FALSE
30_v.txt	rnr1D57N_msh3	rnr1D57N_msh3	3	rnr1D57N_msh3-Rep3	FALSE	FALSE	185	JSY14	FALSE	CAN	4	FALSE
31_v.txt	rnr1D57N_msh3	rnr1D57N_msh3	4	rnr1D57N_msh3-Rep4	FALSE	FALSE		JSY14	FALSE	CAN	4	FALSE
185_v.txt	rnr1D57N_msh3	rnr1D57N_msh3	4A	rnr1D57N_msh3-Rep4A	FALSE	TRUE	30	JSY14	FALSE	CAN	4	FALSE
36_v.txt	rnr1D57N_msh6	rnr1D57N_msh6	1	rnr1D57N_msh6-Rep1	FALSE	FALSE		JSY14	FALSE	CAN	4	FALSE
37_v.txt	rnr1D57N_msh6	rnr1D57N_msh6	2	rnr1D57N_msh6-Rep2	FALSE	FALSE		JSY14	FALSE	CAN	4	FALSE
38_v.txt	rnr1D57N_msh6	rnr1D57N_msh6	3	rnr1D57N_msh6-Rep3	FALSE	FALSE		JSY14	FALSE	CAN	4	FALSE
39_v.txt	rnr1D57N_msh6	rnr1D57N_msh6	4	rnr1D57N_msh6-Rep4	FALSE	FALSE		JSY14	FALSE	CAN	4	FALSE
8_v.txt	rnr1D57N_perm	rnr1D57N	1	rnr1D57N_perm-Rep1	TRUE	FALSE		JSY14	FALSE	ARG	4	FALSE
9_v.txt	rnr1D57N_perm	rnr1D57N	2	rnr1D57N_perm-Rep2	TRUE	FALSE		JSY14	FALSE	ARG	4	FALSE
10_v.txt	rnr1D57N_perm	rnr1D57N	3	rnr1D57N_perm-Rep3	TRUE	FALSE		JSY14	FALSE	ARG	4	FALSE
11_v.txt	rnr1D57N_perm	rnr1D57N	4	rnr1D57N_perm-Rep4	TRUE	FALSE		JSY14	FALSE	ARG	4	FALSE
62_v.txt	rnr1Y285A	rnr1Y285A	1	rnr1Y285A-Rep1	FALSE	FALSE		JSY3868	FALSE	CAN	5	FALSE
63_v.txt	rnr1Y285A	rnr1Y285A	2	rnr1Y285A-Rep2	FALSE	FALSE		JSY3868	FALSE	CAN	5	FALSE
64_v.txt	rnr1Y285A	rnr1Y285A	3	rnr1Y285A-Rep3	FALSE	FALSE		JSY3869	FALSE	CAN	5	FALSE
65_v.txt	rnr1Y285A	rnr1Y285A	4	rnr1Y285A-Rep4	FALSE	FALSE		JSY3869	FALSE	CAN	5	FALSE
NL9_v.txt	rnr1Y285A	rnr1Y285A	5	rnr1Y285A-Rep5	FALSE	FALSE		JSY3868	FALSE	CAN	5	FALSE
66_v.txt	rnr1Y285A_msh2	rnr1Y285A_msh2	1	rnr1Y285A_msh2-Rep1	FALSE	FALSE		JSY3868	FALSE	CAN	7	FALSE
67_v.txt	rnr1Y285A_msh2	rnr1Y285A_msh2	2	rnr1Y285A_msh2-Rep2	FALSE	FALSE		JSY3868	FALSE	CAN	7	FALSE
68_v.txt	rnr1Y285A_msh2	rnr1Y285A_msh2	3	rnr1Y285A_msh2-Rep3	FALSE	FALSE		JSY3869	FALSE	CAN	7	FALSE
69_v.txt	rnr1Y285A_msh2	rnr1Y285A_msh2	4	rnr1Y285A_msh2-Rep4	FALSE	FALSE		JSY3869	FALSE	CAN	7	FALSE
NL7_v.txt	rnr1Y285A_msh2	rnr1Y285A_msh2	5	rnr1Y285A_msh2-Rep5	FALSE	FALSE		JSY3868	FALSE	CAN	7	FALSE
NL8_v.txt	rnr1Y285A_msh2	rnr1Y285A_msh2	6	rnr1Y285A_msh2-Rep6	FALSE	FALSE		JSY3869	FALSE	CAN	7	FALSE
NL10_v.txt	rnr1Y285A_msh2	rnr1Y285A_msh2	7	rnr1Y285A_msh2-Rep7	FALSE	FALSE		JSY3869	FALSE	CAN	7	FALSE
70_v.txt	rnr1Y285A_msh3	rnr1Y285A_msh3	1	rnr1Y285A_msh3-Rep1	FALSE	FALSE		JSY3868	FALSE	CAN	4	FALSE
71_v.txt	rnr1Y285A_msh3	rnr1Y285A_msh3	2	rnr1Y285A_msh3-Rep2	FALSE	FALSE		JSY3868	FALSE	CAN	4	FALSE
72_v.txt	rnr1Y285A_msh3	rnr1Y285A_msh3	3	rnr1Y285A_msh3-Rep3	FALSE	FALSE		JSY3869	FALSE	CAN	4	FALSE
73_v.txt	rnr1Y285A_msh3	rnr1Y285A_msh3	4	rnr1Y285A_msh3-Rep4	FALSE	FALSE		JSY3869	FALSE	CAN	4	FALSE
74_v.txt	rnr1Y285A_msh6	rnr1Y285A_msh6	1	rnr1Y285A_msh6-Rep1	FALSE	FALSE	75	JSY3869	FALSE	CAN	5	FALSE
75_v.txt	rnr1Y285A_msh6	rnr1Y285A_msh6	1A	rnr1Y285A_msh6-Rep1A	FALSE	TRUE	74	JSY3869	FALSE	CAN	5	FALSE
76_v.txt	rnr1Y285A_msh6	rnr1Y285A_msh6	2	rnr1Y285A_msh6-Rep2	FALSE	FALSE	77	JSY3869	FALSE	CAN	5	FALSE
77_v.txt	rnr1Y285A_msh6	rnr1Y285A_msh6	2A	rnr1Y285A_msh6-Rep2A	FALSE	TRUE	76	JSY3869	FALSE	CAN	5	FALSE
NL1_v.txt	rnr1Y285A_msh6	rnr1Y285A_msh6	3	rnr1Y285A_msh6-Rep3	FALSE	FALSE		JSY3869	FALSE	CAN	5	FALSE
NL2_v.txt	rnr1Y285A_msh6	rnr1Y285A_msh6	1B	rnr1Y285A_msh6-Rep1B	FALSE	TRUE	75	JSY3869	FALSE	CAN	5	FALSE
NL5_v.txt	rnr1Y285A_msh6	rnr1Y285A_msh6	4	rnr1Y285A_msh6-Rep4	FALSE	FALSE		JSY3868	FALSE	CAN	5	FALSE
NL6_v.txt	rnr1Y285A_msh6	rnr1Y285A_msh6	5	rnr1Y285A_msh6-Rep5	FALSE	FALSE		JSY3868	FALSE	CAN	5	FALSE
58_v.txt	rnr1Y285A_perm	rnr1Y285A	1	rnr1Y285A_perm-Rep1	TRUE	FALSE		JSY3868	FALSE	ARG	4	FALSE
59_v.txt	rnr1Y285A_perm	rnr1Y285A	2	rnr1Y285A_perm-Rep2	TRUE	FALSE		JSY3868	FALSE	ARG	4	FALSE
60_v.txt	rnr1Y285A_perm	rnr1Y285A	3	rnr1Y285A_perm-Rep3	TRUE	FALSE		JSY3868	FALSE	ARG	4	FALSE
61_v.txt	rnr1Y285A_perm	rnr1Y285A	4	rnr1Y285A_perm-Rep4	TRUE	FALSE		JSY3868	FALSE	ARG	4	FALSE
137_v.txt	rnr1Y285A_pGAL	rnr1Y285A	1	rnr1Y285A_pGAL-Rep1	FALSE	FALSE		JSY2422	TRUE	CAN	6	FALSE
138_v.txt	rnr1Y285A_pGAL	rnr1Y285A	2	rnr1Y285A_pGAL-Rep2	FALSE	FALSE		JSY2422	TRUE	CAN	6	FALSE
139_v.txt	rnr1Y285A_pGAL	rnr1Y285A	3	rnr1Y285A_pGAL-Rep3	FALSE	FALSE		JSY2423	TRUE	CAN	6	FALSE
140_v.txt	rnr1Y285A_pGAL	rnr1Y285A	4	rnr1Y285A_pGAL-Rep4	FALSE	FALSE		JSY2423	TRUE	CAN	6	FALSE
176_v.txt	rnr1Y285A_pGAL	rnr1Y285A	5	rnr1Y285A_pGAL-Rep5	FALSE	FALSE		JSY2422	TRUE	CAN	6	FALSE
177_v.txt	rnr1Y285A_pGAL	rnr1Y285A	6	rnr1Y285A_pGAL-Rep6	FALSE	FALSE		JSY2423	TRUE	CAN	6	FALSE
149_v.txt	rnr1Y285A_pGAL_msh2	rnr1Y285A_msh2	1	rnr1Y285A_pGAL_msh2-Rep1	FALSE	FALSE	150	JSY2422	TRUE	CAN	4	FALSE
150_v.txt	rnr1Y285A_pGAL_msh2	rnr1Y285A_msh2	1A	rnr1Y285A_pGAL_msh2-Rep1A	FALSE	TRUE	149	JSY2422	TRUE	CAN	4	FALSE
151_v.txt	rnr1Y285A_pGAL_msh2	rnr1Y285A_msh2	2	rnr1Y285A_pGAL_msh2-Rep2	FALSE	FALSE	152	JSY2422	TRUE	CAN	4	FALSE
152_v.txt	rnr1Y285A_pGAL_msh2	rnr1Y285A_msh2	2A	rnr1Y285A_pGAL_msh2-Rep2A	FALSE	TRUE	151	JSY2422	TRUE	CAN	4	FALSE
180_v.txt	rnr1Y285A_pGAL_msh2	rnr1Y285A_msh2	3	rnr1Y285A_pGAL_msh2-Rep3	FALSE	FALSE		JSY2422	TRUE	CAN	4	FALSE
181_v.txt	rnr1Y285A_pGAL_msh2	rnr1Y285A_msh2	4	rnr1Y285A_pGAL_msh2-Rep4	FALSE	FALSE		JSY2423	TRUE	CAN	4	FALSE
153_v.txt	rnr1Y285A_pGAL_msh3	rnr1Y285A_msh3	1	rnr1Y285A_pGAL_msh3-Rep1	FALSE	FALSE		JSY2422	TRUE	CAN	4	FALSE
154_v.txt	rnr1Y285A_pGAL_msh3	rnr1Y285A_msh3	2	rnr1Y285A_pGAL_msh3-Rep2	FALSE	FALSE		JSY2422	TRUE	CAN	4	FALSE
155_v.txt	rnr1Y285A_pGAL_msh3	rnr1Y285A_msh3	3	rnr1Y285A_pGAL_msh3-Rep3	FALSE	FALSE		JSY2423	TRUE	CAN	4	FALSE
156_v.txt	rnr1Y285A_pGAL_msh3	rnr1Y285A_msh3	4	rnr1Y285A_pGAL_msh3-Rep4	FALSE	FALSE		JSY2423	TRUE	CAN	4	FALSE
157_v.txt	rnr1Y285A_pGAL_msh6	rnr1Y285A_msh6	1	rnr1Y285A_pGAL_msh6-Rep1	FALSE	FALSE		JSY2422	TRUE	CAN	4	FALSE
158_v.txt	rnr1Y285A_pGAL_msh6	rnr1Y285A_msh6	2	rnr1Y285A_pGAL_msh6-Rep2	FALSE	FALSE		JSY2422	TRUE	CAN	4	FALSE
159_v.txt	rnr1Y285A_pGAL_msh6	rnr1Y285A_msh6	3	rnr1Y285A_pGAL_msh6-Rep3	FALSE	FALSE		JSY2422	TRUE	CAN	4	FALSE
160_v.txt	rnr1Y285A_pGAL_msh6	rnr1Y285A_msh6	4	rnr1Y285A_pGAL_msh6-Rep4	FALSE	FALSE		JSY2422	TRUE	CAN	4	FALSE
42_v.txt	rnr1Y285F	rnr1Y285F	1	rnr1Y285F-Rep1	FALSE	FALSE		JSY3811	FALSE	CAN	8	FALSE
43_v.txt	rnr1Y285F	rnr1Y285F	2	rnr1Y285F-Rep2	FALSE	FALSE		JSY3811	FALSE	CAN	8	FALSE
44_v.txt	rnr1Y285F	rnr1Y285F	3	rnr1Y285F-Rep3	FALSE	FALSE		JSY3811	FALSE	CAN	8	FALSE
45_v.txt	rnr1Y285F	rnr1Y285F	4	rnr1Y285F-Rep4	FALSE	FALSE		JSY3811	FALSE	CAN	8	FALSE
161_v.txt	rnr1Y285F	rnr1Y285F	5	rnr1Y285F-Rep5	FALSE	FALSE		JSY3865	FALSE	CAN	8	FALSE
162_v.txt	rnr1Y285F	rnr1Y285F	6	rnr1Y285F-Rep6	FALSE	FALSE		JSY3865	FALSE	CAN	8	FALSE
163_v.txt	rnr1Y285F	rnr1Y285F	7	rnr1Y285F-Rep7	FALSE	FALSE		JSY3866	FALSE	CAN	8	FALSE
164_v.txt	rnr1Y285F	rnr1Y285F	8	rnr1Y285F-Rep8	FALSE	FALSE		JSY3866	FALSE	CAN	8	FALSE
46_v.txt	rnr1Y285F_msh2	rnr1Y285F_msh2	1	rnr1Y285F_msh2-Rep1	FALSE	FALSE		JSY3811	FALSE	CAN	4	FALSE
47_v.txt	rnr1Y285F_msh2	rnr1Y285F_msh2	2	rnr1Y285F_msh2-Rep2	FALSE	FALSE		JSY3811	FALSE	CAN	4	FALSE
48_v.txt	rnr1Y285F_msh2	rnr1Y285F_msh2	3	rnr1Y285F_msh2-Rep3	FALSE	FALSE		JSY3811	FALSE	CAN	4	FALSE
49_v.txt	rnr1Y285F_msh2	rnr1Y285F_msh2	4	rnr1Y285F_msh2-Rep4	FALSE	FALSE		JSY3811	FALSE	CAN	4	FALSE
50_v.txt	rnr1Y285F_msh3	rnr1Y285F_msh3	1	rnr1Y285F_msh3-Rep1	FALSE	FALSE		JSY3811	FALSE	CAN	4	FALSE
51_v.txt	rnr1Y285F_msh3	rnr1Y285F_msh3	2	rnr1Y285F_msh3-Rep2	FALSE	FALSE		JSY3811	FALSE	CAN	4	FALSE
52_v.txt	rnr1Y285F_msh3	rnr1Y285F_msh3	3	rnr1Y285F_msh3-Rep3	FALSE	FALSE		JSY3811	FALSE	CAN	4	FALSE
53_v.txt	rnr1Y285F_msh3	rnr1Y285F_msh3	4	rnr1Y285F_msh3-Rep4	FALSE	FALSE		JSY3811	FALSE	CAN	4	FALSE
54_v.txt	rnr1Y285F_msh6	rnr1Y285F_msh6	1	rnr1Y285F_msh6-Rep1	FALSE	FALSE		JSY3811	FALSE	CAN	4	FALSE
55_v.txt	rnr1Y285F_msh6	rnr1Y285F_msh6	2	rnr1Y285F_msh6-Rep2	FALSE	FALSE		JSY3811	FALSE	CAN	4	FALSE
56_v.txt	rnr1Y285F_msh6	rnr1Y285F_msh6	3	rnr1Y285F_msh6-Rep3	FALSE	FALSE		JSY3811	FALSE	CAN	4	FALSE
57_v.txt	rnr1Y285F_msh6	rnr1Y285F_msh6	4	rnr1Y285F_msh6-Rep4	FALSE	FALSE		JSY3811	FALSE	CAN	4	FALSE
40_v.txt	rnr1Y285F_perm	rnr1Y285F	1	rnr1Y285F_perm-Rep1	TRUE	FALSE		JSY3811	FALSE	ARG	4	FALSE
41_v.txt	rnr1Y285F_perm	rnr1Y285F	2	rnr1Y285F_perm-Rep2	TRUE	FALSE		JSY3811	FALSE	ARG	4	FALSE
165_v.txt	rnr1Y285F_perm	rnr1Y285F	3	rnr1Y285F_perm-Rep3	TRUE	FALSE		JSY3865	FALSE	ARG	4	FALSE
166_v.txt	rnr1Y285F_perm	rnr1Y285F	4	rnr1Y285F_perm-Rep4	TRUE	FALSE		JSY3866	FALSE	ARG	4	FALSE
133_v.txt	rnr1Y285F_pGAL	rnr1Y285F	1	rnr1Y285F_pGAL-Rep1	FALSE	FALSE		JSY2420	TRUE	CAN	6	FALSE
134_v.txt	rnr1Y285F_pGAL	rnr1Y285F	2	rnr1Y285F_pGAL-Rep2	FALSE	FALSE		JSY2420	TRUE	CAN	6	FALSE
135_v.txt	rnr1Y285F_pGAL	rnr1Y285F	3	rnr1Y285F_pGAL-Rep3	FALSE	FALSE		JSY2421	TRUE	CAN	6	FALSE
136_v.txt	rnr1Y285F_pGAL	rnr1Y285F	4	rnr1Y285F_pGAL-Rep4	FALSE	FALSE		JSY2421	TRUE	CAN	6	FALSE
174_v.txt	rnr1Y285F_pGAL	rnr1Y285F	5	rnr1Y285F_pGAL-Rep5	FALSE	FALSE		JSY2420	TRUE	CAN	6	FALSE
175_v.txt	rnr1Y285F_pGAL	rnr1Y285F	6	rnr1Y285F_pGAL-Rep6	FALSE	FALSE		JSY2421	TRUE	CAN	6	FALSE
141_v.txt	rnr1Y285F_pGAL_msh2	rnr1Y285F_msh2	1	rnr1Y285F_pGAL_msh2-Rep1	FALSE	FALSE		JSY2420	TRUE	CAN	6	FALSE
142_v.txt	rnr1Y285F_pGAL_msh2	rnr1Y285F_msh2	2	rnr1Y285F_pGAL_msh2-Rep2	FALSE	FALSE		JSY2420	TRUE	CAN	6	FALSE
143_v.txt	rnr1Y285F_pGAL_msh2	rnr1Y285F_msh2	3	rnr1Y285F_pGAL_msh2-Rep3	FALSE	FALSE		JSY2421	TRUE	CAN	6	FALSE
144_v.txt	rnr1Y285F_pGAL_msh2	rnr1Y285F_msh2	4	rnr1Y285F_pGAL_msh2-Rep4	FALSE	FALSE		JSY2421	TRUE	CAN	6	FALSE
178_v.txt	rnr1Y285F_pGAL_msh2	rnr1Y285F_msh2	5	rnr1Y285F_pGAL_msh2-Rep5	FALSE	FALSE		JSY2420	TRUE	CAN	6	FALSE
179_v.txt	rnr1Y285F_pGAL_msh2	rnr1Y285F_msh2	6	rnr1Y285F_pGAL_msh2-Rep6	FALSE	FALSE		JSY2421	TRUE	CAN	6	FALSE
145_v.txt	rnr1Y285F_pGAL_msh6	rnr1Y285F_msh6	1	rnr1Y285F_pGAL_msh6-Rep1	FALSE	FALSE		JSY2420	TRUE	CAN	4	FALSE
146_v.txt	rnr1Y285F_pGAL_msh6	rnr1Y285F_msh6	2	rnr1Y285F_pGAL_msh6-Rep2	FALSE	FALSE		JSY2420	TRUE	CAN	4	FALSE
147_v.txt	rnr1Y285F_pGAL_msh6	rnr1Y285F_msh6	3	rnr1Y285F_pGAL_msh6-Rep3	FALSE	FALSE		JSY2421	TRUE	CAN	4	FALSE
148_v.txt	rnr1Y285F_pGAL_msh6	rnr1Y285F_msh6	4	rnr1Y285F_pGAL_msh6-Rep4	FALSE	FALSE		JSY2421	TRUE	CAN	4	FALSE
5_v.txt	WT	WT	1	WT-Rep1	FALSE	FALSE		JSY13	FALSE	CAN	9	FALSE
6_v.txt	WT	WT	2	WT-Rep2	FALSE	FALSE		JSY13	FALSE	CAN	9	FALSE
7_v.txt	WT	WT	3	WT-Rep3	FALSE	FALSE		JSY13	FALSE	CAN	9	FALSE
168_v.txt	WT	WT	1A	WT-Rep1A	FALSE	TRUE		JSY13	FALSE	CAN	9	FALSE
169_v.txt	WT	WT	4	WT-Rep4	FALSE	FALSE		JSY13	FALSE	CAN	9	FALSE
170_v.txt	WT	WT	2A	WT-Rep2A	FALSE	TRUE		JSY13	FALSE	CAN	9	FALSE
187_v.txt	WT	WT	3A	WT-Rep3A	FALSE	TRUE		JSY13	FALSE	CAN	9	FALSE
188_v.txt	WT	WT	5	WT-Rep5	FALSE	FALSE		JSY13	FALSE	CAN	9	FALSE
129_v.txt	WT	WT	6	WT-Rep6	FALSE	FALSE		JSY2424	FALSE	CAN	9	FALSE
130_v.txt	WT	WT	7	WT-Rep7	FALSE	FALSE		JSY2424	FALSE	CAN	9	FALSE
131_v.txt	WT	WT	8	WT-Rep8	FALSE	FALSE		JSY2424	FALSE	CAN	9	FALSE
132_v.txt	WT	WT	9	WT-Rep9	FALSE	FALSE		JSY2424	FALSE	CAN	9	FALSE
127_v.txt	WT_perm	WT	1	WT_perm-Rep1	TRUE	FALSE		JSY2424	FALSE	ARG	6	FALSE
128_v.txt	WT_perm	WT	2	WT_perm-Rep2	TRUE	FALSE		JSY2424	FALSE	ARG	6	FALSE
1_v.txt	WT_perm	WT	3	WT_perm-Rep3	TRUE	FALSE		JSY13	FALSE	ARG	6	FALSE
2_v.txt	WT_perm	WT	4	WT_perm-Rep4	TRUE	FALSE		JSY13	FALSE	ARG	6	FALSE
3_v.txt	WT_perm	WT	5	WT_perm-Rep5	TRUE	FALSE		JSY13	FALSE	ARG	6	FALSE
4_v.txt	WT_perm	WT	6	WT_perm-Rep6	TRUE	FALSE		JSY13	FALSE	ARG	6	FALSE
